# Disease Network Delineates the Disease Progression Profile of Cardiovascular Diseases

**DOI:** 10.1101/2020.09.09.290585

**Authors:** Zefang Tang, Yiqin Yu, Kenney Ng, Daby Sow, Jianying Hu, Jing Mei

## Abstract

As Electronic Health Records (EHR) data accumulated explosively in recent years, the tremendous amount of patient clinical data provided opportunities to discover real world evidence. In this study, a graphical disease network, named progressive cardiovascular disease network (progCDN), was built based on EHR data from 14.3 million patients ^1^ to delineate the progression profiles of cardiovascular diseases (CVD). The network depicted the dominant diseases in CVD development, such as the heart failure and coronary arteriosclerosis. Novel progression relationships were also discovered, such as the progression path from long QT syndrome to major depression. In addition, three age-group progCDNs identified a series of age-associated disease progression paths and important successor diseases with age bias. Furthermore, we extracted a list of salient features to build a series of disease risk models based on the progression pairs in the disease network. The progCDN network can be further used to validate or explore novel disease relationships in real world data. Features with sufficient abundance and high correlation can be widely applied to train disease risk models when using EHR data.
