## Supplementary material for "Disease Network Delineates the Disease Progression Profile of Cardiovascular Diseases": Table (1-2), Supplementary Figures (1-6), Supplementary Tables (1-4): STable2(common_unique_target_diseases_age_dist).xlsx

### Sheet: Common_Diseases
Conduction disorder of the heart
Low blood pressure
Adverse effect, caused by correct medicinal substance properly administered
Drug allergy
Essential hypertension
Obesity
Hyperlipidemia
Morbid obesity
Obstructive sleep apnea syndrome
Diabetes mellitus type 2
Pure hypercholesterolemia
Mixed hyperlipidemia
Sleep apnea
Hyperglycemia
Nicotine dependence
Major depression, single episode
Anemia
Hypokalemia
Pneumonia
Benign essential hypertension
Leukocytosis
Iron deficiency anemia
Allergy to substance
Disorder of soft tissue
Dysphagia
Disorder of digestive tract
Nausea and vomiting
Tobacco dependence syndrome
Dehydration
Vomiting
Injury due to exposure to external cause
Injury of head
Acquired deformity of trunk
Allergy to penicillin
Falling injury
Visual disturbance
Cellulitis and abscess of lower leg
Psychotic disorder
Gastroduodenitis
Gastritis
Gastroesophageal reflux disease
Abscess
Hemorrhage of rectum and anus
Cellulitis
Syncope
Syncope and collapse
Constipation
Tachyarrhythmia
Traumatic AND/OR non-traumatic injury
Disorder of skin AND/OR subcutaneous tissue
Disorder of respiratory system
Localized infection of skin AND/OR subcutaneous tissue
Exacerbation of asthma
Gallbladder calculus
Noninfectious gastroenteritis
Noninfectious colitis
Depressive disorder
Lymphadenopathy
Dysthymia

### Sheet: Unique(Young)
Vitamin D deficiency
Fetal condition affecting obstetrical care of mother
Cannabis abuse
Nondependent mixed drug abuse
Kidney stone
Dental caries
Panic disorder
Panic disorder without agoraphobia
Migraine with aura
Eustachian tube disorder
Mood disorder
Hypothyroidism
Abnormal glucose tolerance in mother complicating pregnancy, childbirth AND/OR puerperium
Polycystic ovaries
Maternal obesity complicating pregnancy, childbirth and the puerperium, antepartum
Allergic rhinitis
Carpal tunnel syndrome
Infective otitis externa
Thoracic back sprain
Dysfunction of eustachian tube

### Sheet: Unique(Middle-aged)
Pure hyperglyceridemia
Impotence of organic origin
Arthropathy
Localized, primary osteoarthritis
Injury of knee
Disorder of skin
Generalized anxiety disorder
Fibromyositis
Migraine without aura
Disorder of thyroid gland
Disorder of bone
Sleep disorder
Strain of neck muscle
Lumbar radiculopathy
Cervical radiculopathy
Non-toxic uninodular goiter
Steatosis of liver
Chronic nonalcoholic liver disease
Benign neoplasm of colon
Sciatica
Low back strain
Noninflammatory disorder of the vagina
Bacterial infectious disease
Seasonal allergic rhinitis

### Sheet: Unique(The elderly)
Chronic heart failure
Mitral valve regurgitation
Tricuspid valve disorder
Acute heart failure
Chronic kidney disease stage 3
Chronic pulmonary heart disease
Cardiomyopathy
Hypertensive renal disease
Aortic valve disorder
Paroxysmal atrial fibrillation
Pleural effusion
Heart disease
Renal hypertension
Chronic ischemic heart disease
Reversible ischemic neurologic deficit syndrome
Atelectasis
Thrombocytopenic disorder
Carotid artery occlusion
Carotid artery stenosis
Chronic atrial fibrillation
Chronic systolic heart failure
Secondary pulmonary hypertension
Angina
Atrial flutter
Blood coagulation disorder, categorized by value of screening test
Gastrointestinal hemorrhage
Chronic diastolic heart failure
Disorder of magnesium metabolism
Cerebral artery occlusion
Anemia of chronic disorder
Atherosclerosis of aorta
Disorder of brain
Disorder of lung
Deficiency of macronutrients
Chronic kidney disease stage 4
Atherosclerosis of coronary artery
Complication of surgical procedure
Hypertensive disorder, systemic arterial
Blood coagulation disorder
Atherosclerosis of arteries of the extremities
Anemia due to chronic blood loss
Orthostatic hypotension
Late effects of cerebrovascular disease
Epistaxis
Melena due to gastrointestinal hemorrhage
Complication of procedure
Mitral valve disorder
Malignant essential hypertension
Disorder of carotid artery
Hypoxemia
Benign prostatic hypertrophy with outflow obstruction
Diaphragmatic hernia with gangrene AND obstruction
Retention of urine
Cerebral infarction
Pulmonary emphysema
Delirium
Renal disorder due to type 2 diabetes mellitus
Diabetic complication
Transient ischemic attack
Cellulitis of lower limb
Eczema
Contact dermatitis
Eruption of skin
Deep venous thrombosis of lower extremity
Generalized osteoarthritis
Primary gonarthrosis, bilateral
Neuropathy
Disorder of thigh
Degenerative joint disease of pelvis
Dementia
Peripheral venous insufficiency
Hearing loss
Urinary tract obstruction
Dementia associated with another disease
Abnormal involuntary movement
Alzheimer's disease
Lumbar spondylosis with myelopathy
Spondylosis
Bilateral hearing loss
Acquired renal cystic disease
Nuclear cataract
Nuclear senile cataract
Cataract
Disease of possible viral origin
Polyp of colon
Glaucoma
