## Supplementary material for "Disease Network Delineates the Disease Progression Profile of Cardiovascular Diseases": Table (1-2), Supplementary Figures (1-6), Supplementary Tables (1-4): STable3(Disease_pair_risk_models).xlsx

### Sheet: Disease Pair
A	B
T2DM	Coro
T2DM	ARFS
T2DM	CKD
T2DM	HF
T2DM	MI
T2DM	Gout
Hyperlipidemia	Coro
Hyperlipidemia	MI
Hyperlipidemia	Gout
Hyperlipidemia	Osteoarthritis
Hyperlipidemia	CKD
HF	COPD
Coro	COPD
AF	COPD
HF	MDD
LQT	MDD
Coro	Osteoarthritis
Coro	ARFS
AF	Venous_embolism
Coro	HF
MI	HF
Coro	CKD
MI	CKD
* Abbreviation: T2DM - Type 2 diabetes mellitus Hyperlipidemia - Hyperlipidemia HF - Heart failure Coro - Coronary arteriosclerosis AF - Atrial fibrillation LQT - Long QT syndrome MI - Old myocardial infarction ARFS - Acute renal failure syndrome CKD - Chronic kidney disease Gout - Gout Osteoarthritis - Osteoarthritis COPD - Chronic obstructive lung disease MDD - Major depression, single episode …

### Sheet: Disease Snomedid
Disease	Snomed
AF	49436004
ARFS	14669001
CKD	709044004;433144002;431857002;431856006;433146000;431855005
COPD	13645005
Coro	53741008;1641000119107;443502000
Gout	90560007
HF	42343007;84114007;48447003;56675007
Hyperlipidemia	55822004
LQT	9651007
MDD	36923009
MI	1755008
Osteoarthritis	396275006
T2DM	44054006
Venous_embolism	234049002
