## Supplementary material for "Disease Network Delineates the Disease Progression Profile of Cardiovascular Diseases": Table (1-2), Supplementary Figures (1-6), Supplementary Tables (1-4): STable4(Feature_rank).xlsx

### Sheet: Selected_Feature
	A	B	1	2	3	4	5	6	7	8	9	10
T2DM_Coro	T2DM	Coro	age	Urea nitrogen	Creatinine	Thyrotropin	Hemoglobin A1c/Hemoglobin.total	Intravascular systolic	Glucose	Erythrocyte distribution width	Breaths	Cholesterol.in LDL
T2DM_ARFS	T2DM	ARFS	Creatinine	Albumin	Urea nitrogen	Hemoglobin A1c/Hemoglobin.total	Erythrocyte distribution width	Alkaline phosphatase	Intravascular systolic	Hemoglobin	Breaths	Chloride
T2DM_CKD	T2DM	CKD	Creatinine	Urea nitrogen	Hematocrit	Intravascular systolic	Albumin	Calcium	Monocytes	Alanine aminotransferase	Hemoglobin	Hemoglobin A1c/Hemoglobin.total
T2DM_HF	T2DM	HF	Urea nitrogen	Albumin	age	Erythrocyte distribution width	Carbon dioxide	Intravascular systolic	Body mass index	Breaths	Intravascular diastolic	Erythrocyte mean corpuscular hemoglobin concentration
T2DM_MI	T2DM	MI	Albumin	Erythrocyte distribution width	Erythrocyte mean corpuscular hemoglobin	Cholesterol.in LDL	Urea nitrogen	Breaths	Intravascular systolic	Body temperature	Body mass index	Cholesterol
T2DM_Gout	T2DM	Gout	Creatinine	Urea nitrogen	Body weight	Triglyceride	Platelet mean volume	Body mass index	Body surface	Albumin	Erythrocyte distribution width	Hemoglobin
Hyperlipidemia_Coro	Hyperlipidemia	Coro	Urea nitrogen	age	Intravascular systolic	Albumin	Cholesterol	Alkaline phosphatase	Intravascular diastolic	Creatinine	Glucose	Carbon dioxide
Hyperlipidemia_MI	Hyperlipidemia	MI	Albumin	Anion gap	Platelet mean volume	Neutrophils/100 leukocytes	Erythrocyte distribution width	Cholesterol	Chloride	Triglyceride	Alkaline phosphatase	Leukocytes
Hyperlipidemia_Gout	Hyperlipidemia	Gout	Creatinine	Urea nitrogen	Body mass index	Body weight	Triglyceride	Potassium	Calcium	Erythrocyte mean corpuscular volume	age	Hematocrit
Hyperlipidemia_Osteoarthritis	Hyperlipidemia	Osteoarthritis	age	Body mass index	std_gender	Neutrophils	Erythrocyte distribution width	Cholesterol.in HDL	Platelets	Body weight	Platelet mean volume	Intravascular systolic
Hyperlipidemia_CKD	Hyperlipidemia	CKD	Creatinine	Urea nitrogen	Intravascular systolic	Hemoglobin	Hematocrit	Albumin	Hemoglobin A1c/Hemoglobin.total	Glucose	Erythrocyte distribution width	Erythrocyte mean corpuscular hemoglobin
HF_COPD	HF	COPD	Heart rate	Body mass index	Chloride	Coagulation surface induced	Carbon dioxide	Neutrophils	Eosinophils/100 leukocytes	Leukocytes	Body temperature	Erythrocyte mean corpuscular volume
Coro_COPD	Coro	COPD	Alkaline phosphatase	Triglyceride	Monocytes/100 leukocytes	Hematocrit	Cholesterol.in LDL	Cholesterol	tobacco	Platelet mean volume	Cholesterol.total/Cholesterol.in HDL	Erythrocyte mean corpuscular hemoglobin concentration
AF_COPD	AF	COPD	Erythrocyte distribution width	Carbon dioxide	tobacco	Body mass index	Thyrotropin	Erythrocyte mean corpuscular hemoglobin concentration	Platelets	Creatinine	Albumin	Eosinophils/100 leukocytes
HF_MDD	HF	MDD	Body weight	Alkaline phosphatase	Coagulation tissue factor induced.INR	Glucose	Breaths	Coagulation tissue factor induced	Thyrotropin	Platelets	Platelet mean volume	Body surface
LQT_MDD	LQT	MDD	Erythrocyte mean corpuscular hemoglobin	Coagulation tissue factor induced	Erythrocyte distribution width	Glucose	Alkaline phosphatase	Platelet mean volume	Specific gravity	Breaths	Alanine aminotransferase	Erythrocytes
Coro_Osteoarthritis	Coro	Osteoarthritis	Body height	Body mass index	Coagulation surface induced	Body weight	Urea nitrogen/Creatinine	Sodium	Neutrophils/100 leukocytes	Eosinophils/100 leukocytes	Anion gap	Alkaline phosphatase
Coro_ARFS	Coro	ARFS	Glomerular filtration rate/1.73 sq M.predicted.non black	Creatinine	Hemoglobin A1c/Hemoglobin.total	Urea nitrogen	Intravascular diastolic	Thyrotropin	Erythrocyte mean corpuscular hemoglobin concentration	Body mass index	Coagulation tissue factor induced	Glucose
AF_Venous_embolism	AF	Venous_embolism	Triglyceride	Coagulation tissue factor induced	Body weight	Creatinine	Eosinophils/100 leukocytes	Erythrocyte mean corpuscular volume	Intravascular systolic	Cholesterol.in HDL	Heart rate	Erythrocyte mean corpuscular hemoglobin
Coro_HF	Coro	HF	Glomerular filtration rate/1.73 sq M.predicted.non black	Body mass index	Erythrocyte distribution width	Thyrotropin	Platelet mean volume	Urea nitrogen	Coagulation surface induced	Alkaline phosphatase	Cholesterol.total/Cholesterol.in HDL	Body weight
MI_HF	MI	HF	Heart rate	Aspartate aminotransferase	Monocytes	Erythrocyte mean corpuscular hemoglobin concentration	Erythrocytes	Cholesterol.in LDL	Protein	Creatinine	Cholesterol.in HDL	Platelet mean volume
Coro_CKD	Coro	CKD	Creatinine	Hemoglobin A1c/Hemoglobin.total	Urea nitrogen	Alkaline phosphatase	Coagulation tissue factor induced	Erythrocyte mean corpuscular volume	Intravascular systolic	Coagulation surface induced	Leukocytes	Lymphocytes/100 leukocytes
MI_CKD	MI	CKD	Creatinine	Urea nitrogen	Coagulation surface induced	Neutrophils/100 leukocytes	Anion gap	Neutrophils	Thyrotropin	Chloride	Body mass index	Protein

### Sheet: Model_Performance
Pair	A	B	lr_acc	lr_auc	lr_t_auc	rf_acc	rf_auc	rf_t_auc	gbdt_acc	gbdt_auc	gbdt_t_auc	raw_feature_num	pos_rate	data_size	feature_num	Best_performance
T2DM_CKD	T2DM	CKD	0.8823	0.7728	0.7711	0.8829	0.8143	0.8151	0.8894	0.8316	0.8338	57	0.1183	375096	10	0.8316
Hyperlipidemia_CKD	Hyperlipidemia	CKD	0.89	0.7726	0.7688	0.8907	0.8149	0.8151	0.896	0.8303	0.8337	57	0.1079	441289	10	0.8303
T2DM_ARFS	T2DM	ARFS	0.905	0.7211	0.7175	0.9073	0.7542	0.7537	0.9072	0.774	0.7766	57	0.0936	334030	10	0.774
Coro_CKD	Coro	CKD	0.8517	0.7157	0.7155	0.8538	0.7526	0.7604	0.8594	0.7671	0.782	62	0.1469	160110	10	0.7671
T2DM_HF	T2DM	HF	0.9093	0.7163	0.714	0.91	0.7284	0.7337	0.9098	0.7475	0.7558	57	0.0899	424400	10	0.7475
MI_CKD	MI	CKD	0.8386	0.6961	0.6983	0.8393	0.7383	0.7764	0.8411	0.7365	0.8291	63	0.1458	14027	10	0.7383
Hyperlipidemia_Gout	Hyperlipidemia	Gout	0.9735	0.7015	0.6999	0.9735	0.7284	0.7309	0.9735	0.7379	0.7455	57	0.0264	755129	10	0.7379
T2DM_Gout	T2DM	Gout	0.9611	0.6918	0.6875	0.9612	0.7155	0.7264	0.961	0.7307	0.7518	57	0.0402	220880	10	0.7307
Hyperlipidemia_Coro	Hyperlipidemia	Coro	0.9151	0.7003	0.6989	0.9152	0.7107	0.7101	0.9152	0.7216	0.7248	57	0.0848	806420	10	0.7216
Coro_ARFS	Coro	ARFS	0.8125	0.6584	0.647	0.8131	0.6939	0.6886	0.8139	0.7098	0.7186	63	0.1836	91269	10	0.7098
T2DM_Coro	T2DM	Coro	0.8974	0.683	0.6799	0.8974	0.6907	0.6926	0.8973	0.6979	0.7137	57	0.1025	166546	10	0.6979
T2DM_MI	T2DM	MI	0.963	0.6426	0.6474	0.963	0.6757	0.693	0.9629	0.692	0.7205	57	0.0378	326308	10	0.692
Coro_HF	Coro	HF	0.8485	0.6273	0.6269	0.8504	0.6542	0.6528	0.8507	0.6698	0.6805	62	0.1499	181725	10	0.6698
Hyperlipidemia_MI	Hyperlipidemia	MI	0.9599	0.6133	0.6171	0.9599	0.6593	0.6845	0.9598	0.6686	0.7122	57	0.0408	191962	10	0.6686
HF_MDD	HF	MDD	0.9207	0.6028	0.5886	0.9207	0.631	0.6297	0.9212	0.6649	0.681	77	0.0771	172396	10	0.6649
Hyperlipidemia_Osteoarthritis	Hyperlipidemia	Osteoarthritis	0.9037	0.6568	0.6582	0.9037	0.6555	0.6618	0.9037	0.6647	0.6753	57	0.0961	552146	10	0.6647
MI_HF	MI	HF	0.8436	0.6077	0.6092	0.8436	0.6334	0.6528	0.8427	0.6346	0.688	62	0.1534	48663	10	0.6346
AF_COPD	AF	COPD	0.8902	0.6014	0.6021	0.8902	0.6185	0.6357	0.8901	0.6262	0.6737	58	0.1072	85039	10	0.6262
Coro_COPD	Coro	COPD	0.9223	0.5721	0.5721	0.9223	0.6042	0.6115	0.9223	0.6179	0.6334	63	0.0777	531566	10	0.6179
HF_COPD	HF	COPD	0.8854	0.5549	0.5591	0.8854	0.5872	0.6076	0.8855	0.6157	0.644	75	0.1124	204960	10	0.6157
Coro_Osteoarthritis	Coro	Osteoarthritis	0.8923	0.5783	0.5731	0.8923	0.5883	0.6082	0.8924	0.6092	0.6465	63	0.106	135834	10	0.6092
AF_Venous_embolism	AF	Venous_embolism	0.9498	0.5296	0.555	0.9498	0.5585	0.6188	0.9496	0.5596	0.6769	59	0.0514	81977	10	0.5596
LQT_MDD	LQT	MDD	0.8075	0.5359	0.5949	0.8075	0.5445	0.8364	0.7849	0.5027	0.9889	63	0.1762	1322	10	0.5445
