## Supplementary material for "Disease Network Delineates the Disease Progression Profile of Cardiovascular Diseases": Table (1-2), Supplementary Figures (1-6), Supplementary Tables (1-4): Table1(nodes_in_figure1).xlsx

### Sheet: Selected_sources
Snomed ID	Disease name
59621000	Essential hypertension
55822004	Hyperlipidemia
44054006	Diabetes mellitus type 2
1201005	Benign essential hypertension
53741008	Coronary arteriosclerosis
49436004	Atrial fibrillation
1641000000000	Coronary arteriosclerosis in native artery
42343007	Congestive heart failure
45007003	Low blood pressure
400047006	Peripheral vascular disease
11851006	Mitral valve disorder
8186001	Cardiomegaly
1755008	Old myocardial infarction
84114007	Heart failure
234049002	Venous embolism
8722008	Aortic valve disorder
48447003	Chronic heart failure
85898001	Cardiomyopathy
20721001	Tricuspid valve disorder
194828000	Angina
20696009	Peripheral venous insufficiency
413838009	Chronic ischemic heart disease
56265001	Heart disease
87837008	Chronic pulmonary heart disease
56675007	Acute heart failure
29717002	Premature beats
59282003	Pulmonary embolism
78975002	Malignant essential hypertension
371160000	Disorder of carotid artery
4557003	Preinfarction syndrome
28651003	Orthostatic hypotension
81817003	Atherosclerosis of aorta
59118001	Right bundle branch block
64662007	Pulmonary infarction
9651007	Long QT syndrome

### Sheet: Nodes_in_disease_network
label	class_label
Mitral valve disorder	Cardiovascular Disorders
Benign essential hypertension	Cardiovascular Disorders
Coronary arteriosclerosis in native artery	Cardiovascular Disorders
Old myocardial infarction	Cardiovascular Disorders
Angina	Cardiovascular Disorders
Peripheral venous insufficiency	Cardiovascular Disorders
Tricuspid valve disorder	Cardiovascular Disorders
Venous embolism	Cardiovascular Disorders
Orthostatic hypotension	Cardiovascular Disorders
Premature beats	Cardiovascular Disorders
Disorder of carotid artery	Cardiovascular Disorders
Peripheral vascular disease	Cardiovascular Disorders
Chronic ischemic heart disease	Cardiovascular Disorders
Congestive heart failure	Cardiovascular Disorders
Diabetes mellitus type 2	Endocrine Disorders
Low blood pressure	Cardiovascular Disorders
Preinfarction syndrome	Cardiovascular Disorders
Chronic heart failure	Cardiovascular Disorders
Atrial fibrillation	Cardiovascular Disorders
Coronary arteriosclerosis	Cardiovascular Disorders
Hyperlipidemia	Nutritional Disorders
Heart disease	Cardiovascular Disorders
Acute heart failure	Cardiovascular Disorders
Right bundle branch block	Cardiovascular Disorders
Pulmonary embolism	Cardiovascular Disorders
Pulmonary infarction	Cardiovascular Disorders
Malignant essential hypertension	Cardiovascular Disorders
Atherosclerosis of aorta	Cardiovascular Disorders
Cardiomegaly	Cardiovascular Disorders
Heart failure	Cardiovascular Disorders
Cardiomyopathy	Cardiovascular Disorders
Aortic valve disorder	Cardiovascular Disorders
Chronic pulmonary heart disease	Cardiovascular Disorders
Long QT syndrome	Cardiovascular Disorders
Anemia	Hematologic Disorders
Conduction disorder of the heart	Cardiovascular Disorders
Mitral valve regurgitation	Other
Acute renal failure syndrome	Genitourinary Disorders
Hypokalemia	Other
Chronic kidney disease	Genitourinary Disorders
Pneumonia	Infectious Disorders
Chronic obstructive lung disease	Respiratory Disorders
Essential hypertension	Cardiovascular Disorders
Gastroesophageal reflux disease	Digestive System Disorders
Pure hypercholesterolemia	Nutritional Disorders
Osteoarthritis	Other
Gastroesophageal reflux disease without esophagitis	Digestive System Disorders
Nicotine dependence	Other
Mixed hyperlipidemia	Nutritional Disorders
Constipation	Digestive System Disorders
Hypertensive renal disease	Cardiovascular Disorders
Dehydration	Other
Chronic kidney disease stage 3	Genitourinary Disorders
Obstructive sleep apnea syndrome	Neurological Disorders
Obesity	Nutritional Disorders
Cellulitis	Infectious Disorders
Cellulitis and abscess of lower leg	Infectious Disorders
Morbid obesity	Nutritional Disorders
Diabetes mellitus	Endocrine Disorders
Hypothyroidism	Endocrine Disorders
Adverse effect, caused by correct medicinal substance properly administered	Other
Acute respiratory failure	Respiratory Disorders
Hypo-osmolality and or hyponatremia	Other
Venous thrombosis	Hematologic Disorders
Deep venous thrombosis of lower extremity	Hematologic Disorders
Depressive disorder	Psychiatric Disorders
Urinary tract infectious disease	Genitourinary Disorders
Syncope	Neurological Disorders
Syncope and collapse	Neurological Disorders
Major depression, single episode	Psychiatric Disorders
Falling injury	Other
Nausea and vomiting	Other
Carotid artery stenosis	Neurological Disorders
Carotid artery occlusion	Neurological Disorders
Hyperkalemia	Other
Renal hypertension	Other
Kidney disease	Infectious Disorders
Disorder of ureter	Other
Sepsis	Infectious Disorders
Pleural effusion	Respiratory Disorders
Paroxysmal atrial fibrillation	Other
Iron deficiency anemia	Hematologic Disorders
Acidosis	Other
Acute posthemorrhagic anemia	Hematologic Disorders
Dysphagia	Other
Acute exacerbation of chronic obstructive airways disease	Respiratory Disorders
Leukocytosis	Hematologic Disorders
Anemia of chronic disorder	Hematologic Disorders
Disorder of the urinary system	Other
Hypoxemia	Other
Anxiety disorder	Psychiatric Disorders
Tachyarrhythmia	Other
