## Supplementary material for "Disease Network Delineates the Disease Progression Profile of Cardiovascular Diseases": Table (1-2), Supplementary Figures (1-6), Supplementary Tables (1-4): Table2(Selected_features).xlsx

### Sheet: Table2
count	loinc_test_id	component	example_units
15392979	8480-6	Intravascular systolic	mm Hg
15391425	8462-4	Intravascular diastolic	mm Hg
15274132	29463-7	Body weight	pounds;kilograms
14930614	8302-2	Body height	inches; cm
14899054	39156-5	Body mass index	kg/m2
14873395	8277-6	Body surface	m2
14710369	8867-4	Heart rate	beats/min
13334223	8310-5	Body temperature	deg C
12518497	2160-0	Creatinine	mg/dL
12456834	9279-1	Breaths	breaths/min
12023195	2075-0	Chloride	mmol/L
11992648	718-7	Hemoglobin	g/dL
11989312	2823-3	Potassium	mmol/L
11777440	26515-7	Platelets	10*3/mm3
11626597	20570-8	Hematocrit	%
11517490	26464-8	Leukocytes	/uL
11470988	2951-2	Sodium	mmol/L
11458249	1751-7	Albumin	g/L;g/dL; mg/dL
11386453	1742-6	Alanine aminotransferase	U/L
11082148	1920-8	Aspartate aminotransferase	U/L
11055180	17861-6	Calcium	mg/dL
11042553	2885-2	Protein	g/L;g/dL
10755208	1975-2	Bilirubin	mg/dL
10666288	30428-7	Erythrocyte mean corpuscular volume	fL
10658851	26453-1	Erythrocytes	10*12/L
10485485	2028-9	Carbon dioxide	mmol/L
10250768	26484-6	Monocytes	10*3/mm3
10222291	26474-7	Lymphocytes	/uL
9945841	28540-3	Erythrocyte mean corpuscular hemoglobin concentration	g/dL
9936372	26478-8	Lymphocytes/100 leukocytes	%
9906913	26485-3	Monocytes/100 leukocytes	%
9873319	6768-6	Alkaline phosphatase	U/L
9785205	26449-9	Eosinophils	/uL
9392695	26499-4	Neutrophils	10*3/mm3
9117362	26444-0	Basophils	10*3/mm3
8893615	26450-7	Eosinophils/100 leukocytes	%
8871129	30180-4	Basophils/100 leukocytes	%
8827320	3094-0	Urea nitrogen	mg/dL
8615157	28539-5	Erythrocyte mean corpuscular hemoglobin	pg
8430471	2345-7	Glucose	mg/dL
8412819	33037-3	Anion gap	mmol/L
8318159	2965-2	Specific gravity
8031648	48643-1	Glomerular filtration rate/1.73 sq M.predicted.black	mL/min; ml/min/1.73m2
7980404	32710-6	Nitrite
7965161	2093-3	Cholesterol	mg/dL
7841669	5778-6	Color
7670110	26511-6	Neutrophils/100 leukocytes	%
7609490	48642-3	Glomerular filtration rate/1.73 sq M.predicted.non black	mL/min; ml/min/1.73m2
7607342	30385-9	Erythrocyte distribution width	%
7525806	28542-9	Platelet mean volume	fL
7310688	2085-9	Cholesterol.in HDL	mg/dL
7179530	2571-8	Triglyceride	mg/dL
6993620	ET3111-5
6573846	2756-5	pH	pH
6043151	2339-0	Glucose	mg/dL
6035091	1977-8	Bilirubin
6002034	3016-3	Thyrotropin	mIU/L;mcU/mL; mU/L; U IU/mL
5806286	33051-4	Erythrocytes
5743383	5799-2	Leukocyte esterase
5614297	34714-6	Coagulation tissue factor induced.INR	INR
5556414	2089-1	Cholesterol.in LDL	mg/dL
5256897	4548-4	Hemoglobin A1c/Hemoglobin.total	%
5115156	33914-3	Glomerular filtration rate/1.73 sq M.predicted	mL/min; ml/min/1.73m2
5075196	6299-2	Urea nitrogen	mg/dL
5044070	3097-3	Urea nitrogen/Creatinine	mg/mg creatinine
4978337	30384-2	Erythrocyte distribution width	fL
4949063	1759-0	Albumin/Globulin	ratio
4763763	2887-8	Protein
4760694	785-6	Erythrocyte mean corpuscular hemoglobin	pg
4703499	11559-2	Oxyhemoglobin/Hemoglobin.total	%
4585800	786-4	Erythrocyte mean corpuscular hemoglobin concentration	g/L;g/dL
4522384	2350-7	Glucose	mg/dL
4416696	49779-2	Ketones	mg/dL
4356197	9830-1	Cholesterol.total/Cholesterol.in HDL	ratio
4290622	5964-2	Coagulation tissue factor induced	s
4264998	2888-6	Protein	g/L;mg/dL
4230032	33052-2	Leukocytes
4188318	3173-2	Coagulation surface induced	s
4180327	19123-9	Magnesium	mg/dL
4147629	2336-6	Globulin	g/dL
4110363	10839-9	Troponin I.cardiac	ug/L;ng/mL
3998296	630-4	Bacteria identified
3957435	5767-9	Appearance
3761833	32167-9	Clarity
3711534	33903-6	Ketones
3689184	704-7	Basophils	10*9/L
3673129	2349-9	Glucose
3508662	1968-7	Bilirubin.glucuronidated+Bilirubin.albumin bound	mg/dL
3470901	789-8	Erythrocytes	10*12/L
3457725	13658-0	Urobilinogen
3369902	3040-3	Triacylglycerol lipase	U/L
3293863	13457-7	Cholesterol.in LDL	mg/dL
3265269	2157-6	Creatine kinase	U/L
3234098	1978-6	Bilirubin	mg/dL
3220157	711-2	Eosinophils	10*9/L
3061241	787-2	Erythrocyte mean corpuscular volume	fL
3058794	19048-8	Erythrocytes.nucleated/100 leukocytes	/100 WBC
3028241	731-0	Lymphocytes	10*9/L
3020106	3024-7	Thyroxine.free	ng/dL
2960519	32623-1	Platelet mean volume	fL
2935111	742-7	Monocytes	10*9/L
2933428	2091-7	Cholesterol.in VLDL	mg/dL
2929724	777-3	Platelets	10*9/L
2890744	788-0	Erythrocyte distribution width	%
2877041	3107-0	Urobilinogen	mg/dL
2840489	30451-9	Neutrophils.segmented	10*9/L
2776826	73830-2	Fall risk assessment
2774580	43396-1	Cholesterol.non HDL	mg/dL
2756859	2777-1	Phosphate	mg/dL
2712805	11558-4	pH	pH
2677071	27353-2	Estimated average glucose	mg/dL
2674900	49024-3	Differential cell count method
2638346	32727-0	Urobilinogen	Ehrlich units/dL
2637911	706-2	Basophils/100 leukocytes	%
2620507	8478-0	Intravascular mean	mm Hg
2616142	736-9	Lymphocytes/100 leukocytes	%
2575602	55758-7	Patient health questionnaire 2 item total score	score
2565230	2161-8	Creatinine	g/L; mcg/mL; mg/dL; mg/mL
2562853	4544-3	Hematocrit	L/L;%
2556616	5821-4	Leukocytes	/HPF
2499538	5902-2	Coagulation tissue factor induced	s
2454084	59408-5	Oxygen saturation	%
2447546	751-8	Neutrophils	10*9/L
2424326	1989-3	Calcidiol	ng/mL
2358785	6690-2	Leukocytes	10*9/L
2285841	11054-4	Cholesterol.in LDL/Cholesterol.in HDL	ratio
2264889	5769-5	Bacteria	/HPF
2244795	713-8	Eosinophils/100 leukocytes	%
2177080	26508-2	Neutrophils.band form/100 leukocytes	%
2160586	2132-9	Cobalamins	pg/mL
2151670	2498-4	Iron	ug/L
2144247	770-8	Neutrophils/100 leukocytes	%
2136856	20453-7	Epithelial cells
2116737	72514-3	Pain severity - 0-10 verbal numeric rating	score
2105875	6298-4	Potassium	mmol/L
2092397	8247-9	Mucus
2079643	26505-8	Neutrophils.segmented/100 leukocytes	%
2061456	5905-5	Monocytes/100 leukocytes	%
2033600	13945-1	Erythrocytes	/HPF
2031993	2857-1	Prostate specific Ag	ug/L;ng/mL
2010868	13969-1	Creatine kinase.MB	ng/mL; ug/L
2003153	2069-3	Chloride	mmol/L
1992509	49497-1	Platelets	10*3/mm3
1972123	882-1	ABO & Rh group
1966136	2500-7	Iron binding capacity	ug/dL
1931603	38518-7	Granulocytes.immature/100 leukocytes	%
1892631	59574-4	Body mass index	%
1876974	5796-8	Hyaline casts	/LPF
1872288	12258-0	Epithelial cells.squamous
1871088	30934-4	Natriuretic peptide.B	ng/L;pg/mL
1836851	2276-4	Ferritin	ug/L;ng/mL
1826068	1988-5	C reactive protein	mg/L;mcg/mL; mg/dL
1824280	30395-8	Granulocytes/100 leukocytes	%
1815564	1959-6	Bicarbonate	mmol/L
1783797	30341-2	Erythrocyte sedimentation rate	mm/h
1772521	41276-7	Anion gap	mmol/L
1758448	30392-5	Erythrocytes.nucleated	10*9/L
1745382	1798-8	Amylase	U/L
1725524	9842-6	Casts	/LPF
1672625	30394-1	Granulocytes	/uL
1669485	2524-7	Lactate	mmol/L
1656647	30446-9	Myelocytes	10*3/mm3
1651212	5195-3	Hepatitis B virus surface Ag
1632950	2947-0	Sodium	mmol/L
1617945	11557-6	Carbon dioxide	mm Hg
1614053	51584-1	Granulocytes.immature	10*9/L
1590891	28541-1	Metamyelocytes/100 leukocytes	%
1580354	38483-4	Creatinine	mg/dL
1571440	3084-1	Urate	mg/dL
1570771	30433-7	Metamyelocytes	10*3/mm3
1562313	11556-8	Oxygen	mm Hg
1558280	27297-1	Leukocyte esterase
1548319	26523-1	Promyelocytes	10*3/mm3
1541879	10378-8	Polychromasia
1539452	44261-6	Patient health questionnaire 9 item total score	score
1501261	2703-7	Oxygen	mm Hg
1494057	44250-9	Little interest or pleasure in doing things in last 2W
1490530	38892-6	Anisocytosis
1488842	2284-8	Folate	ng/mL
1470736	11277-1	Epithelial cells.squamous	/HPF
1466703	8625-6	PR interval	s
1448319	11273-0	Erythrocytes
1415792	774-0	Ovalocytes
1413550	600-7	Bacteria identified
1404331	2106-3	Choriogonadotropin (pregnancy test)
1404060	8634-8	QT interval	s
1382190	16128-1	Hepatitis C virus Ab
1354912	21000-5	Erythrocyte distribution width	fL
1351854	59460-6	Fall risk total	#
1350660	13046-8	Lymphocytes.variant/100 leukocytes	%
1345081	26498-6	Myelocytes/100 leukocytes	%
1337231	890-4	Blood group antibody screen
1313220	6598-7	Troponin T.cardiac	ug/L
1304503	18314-5	Morphology
1302158	3879-4	Opiates
1299767	30405-5	Leukocytes	/uL
1293375	8633-0	QRS duration	MS
1282177	2744-1	pH	pH
1265495	49765-1	Calcium	mg/dL
1248226	726-0	Hemoglobin	mg/dL
1243113	3377-9	Barbiturates
1232664	20565-8	Carbon dioxide	mmol/L
1229385	10230-1	Ejection fraction	%
1223644	2019-8	Carbon dioxide	mm Hg
1190044	14957-5	Albumin	mg/L;mcg/mL; mg/dL
1189352	11031-2	Lymphocytes/100 leukocytes	%
1186129	20569-0	Creatine kinase.MB/Creatine kinase.total	%
1183458	1783-0	Alkaline phosphatase	U/L
1181279	8889-8	Heart rate	beats/min
1172550	6742-1	Erythrocyte morphology finding
1171729	33905-1	Trichomonas sp	/HPF
1158257	1994-3	Calcium.ionized	mmol/L
1154947	7791-7	Dacryocytes
1147048	7790-9	Burr cells
1141175	3015-5	Thyrotropin	mIU/L
1135037	49498-9	Leukocytes	10*3/mm3
1132692	5803-2	pH	pH
1128595	1960-4	Bicarbonate	mmol/L
1127733	2335-8	Hemoglobin.gastrointestinal
1120845	58413-6	Erythrocytes.nucleated/100 leukocytes	%
1105358	1925-7	Base excess	mmol/L
1097621	30400-6	Hypochromia
1097023	26446-5	Blasts/100 leukocytes	%
1096699	13458-5	Cholesterol.in VLDL	mg/dL
1096669	10381-2	Target cells
1092512	803-7	Toxic granules
1081160	3390-2	Benzodiazepines
1079464	800-3	Schistocytes
1067464	33515-8	Clarity
1066394	5797-6	Ketones	mg/dL
1059723	12235-8	Microscopic observation
1050199	8336-0	Body weight	%
1048475	3936-2	Phencyclidine
1041122	5643-2	Ethanol	mg/dL
1028083	44255-8	Feeling down, depressed, or hopeless in last 2W
1024859	4537-7	Erythrocyte sedimentation rate	mm/h
1017665	703-9	Basophilic stippling
1015403	779-9	Poikilocytosis
1001390	3427-2	Cannabinoids
